# “*Candidatus* Dechloromonas phosphatis” and “*Candidatus* Dechloromonas phosphovora”, two novel polyphosphate accumulating organisms abundant in wastewater treatment systems

**DOI:** 10.1101/2020.11.05.369777

**Authors:** Francesca Petriglieri, Caitlin Singleton, Miriam Peces, Jette F. Petersen, Marta Nierychlo, Per H. Nielsen

## Abstract

Members of the genus *Dechloromonas* are often abundant in enhanced biological phosphorus removal (EBPR) systems and are recognized putative polyphosphate accumulating organisms (PAOs), but their role in phosphate (P) removal is still unclear. Here, we used 16S rRNA gene sequencing and fluorescence *in situ* hybridization (FISH) to investigate the abundance and distribution of *Dechloromonas* spp. in Danish wastewater treatment plants. Two species were abundant, novel, and uncultured, and could be targeted by existing FISH probes. Raman microspectroscopy of probe-defined organisms (FISH-Raman) revealed the levels and dynamics of important intracellular storage polymers in abundant *Dechloromonas* spp. in the activated sludge from four full-scale EBPR plants and from a lab-scale sequencing batch reactor fed with different carbon sources (acetate, glucose, glycine, and glutamate). Moreover, 7 distinct *Dechloromonas* species were determined from a set of 10 high-quality metagenome-assembled genomes (MAGs) from Danish EBPR plants, each encoding the potential for poly-P, glycogen, and polyhydroxyalkanoates (PHA) accumulation. The two most abundant species exhibited an *in situ* phenotype in complete accordance with the metabolic information retrieved by the MAGs, with dynamic levels of poly-P, glycogen, and PHA during feast-famine anaerobic-aerobic cycling, legitimately placing these microorganisms among the important PAOs. As no isolates are available for the two species, we propose the names *Candidatus* Dechloromonas phosphatis and *Candidatus* Dechloromonas phosphovora.
