## Supplementary material for "“*Candidatus* Dechloromonas phosphatis” and “*Candidatus* Dechloromonas phosphovora”, two novel polyphosphate accumulating organisms abundant in wastewater treatment systems": STable1

KEGG Orthology ID	KO_api_annotation	Annotation	Gene shorthand	Pathway	OdNE_18-Q3-R46-58_BAT3C.305	Lyne_18-Q3-R50-59_BAT3C.300	Ribe_18-Q3-R11-54_MAXAC.030	Hade_18-Q3-R52-61_BATAC.364	Fred_18-Q3-R57-64_BAT3C.675	AalE_18-Q3-R2-46_BAT3C.211	EsbW_18-Q3-R4-48_MAXAC.050	Skiv_18-Q3-R9-52_MAXAC.078_sub	EsbW_18-Q3-R4-48_BATAC.463	EsbW_18-Q3-R4-48_BAT3C.275
K01689	ENO, eno; enolase [EC:4.2.1.11]	enolase (serine cycle genes found in clusters)	eno	Glycolysis	1	1	2	1	0	2	2	1	1	1
K00134	GAPDH, gapA; glyceraldehyde 3-phosphate dehydrogenase [EC:1.2.1.12]	glyceraldehyde 3-phosphate dehydrogenase	gapA	Glycolysis	3	1	2	1	1	1	1	1	1	1
K00927	PGK, pgk; phosphoglycerate kinase [EC:2.7.2.3]	phosphoglycerate kinase	pgk	Glycolysis	1	1	1	1	1	1	1	1	1	1
K01624	FBA, fbaA; fructose-bisphosphate aldolase, class II [EC:4.1.2.13]	fructose bisphosphate aldolase class II	FBA / fbaA	Glycolysis/Pentose phosphate pathway	1	1	1	1	1	1	1	1	1	1
K03841	FBP, fbp; fructose-1,6-bisphosphatase I [EC:3.1.3.11]	fructose 1,6 bisphosphatase I	fbp	Glycolysis	0	1	0	1	1	1	1	1	1	1
K01596	E4.1.1.32, pckA, PCK; phosphoenolpyruvate carboxykinase (GTP) [EC:4.1.1.32]	phosphoenolpyruvate carboxykinase	PEPCK/pckA	Glycolysis	1	1	1	1	1	1	1	1	1	1
K00886	ppgK; polyphosphate glucokinase [EC:2.7.1.63]	polyphosphate glucokinase	ppgk	Glycolysis	0	0	1	0	0	0	0	0	0	0
K00873	PK, pyk; pyruvate kinase [EC:2.7.1.40]	pyruvate kinase	pyk	Glycolysis	1	1	2	1	1	1	1	1	1	1
K00161	PDHA, pdhA; pyruvate dehydrogenase E1 component alpha subunit [EC:1.2.4.1]	pyruvate dehydrogenase E1 component alpha	pdhA	Glycolysis	1	0	0	0	0	0	0	0	0	0
K00162	PDHB, pdhB; pyruvate dehydrogenase E1 component beta subunit [EC:1.2.4.1]	pyruvate dehydrogenase E1 component beta	pdhB	Glycolysis	1	0	0	0	0	0	0	0	0	0
K00627	DLAT, aceF, pdhC; pyruvate dehydrogenase E2 component (dihydrolipoamide acetyltransferase) [EC:2.3.1.12]	pyruvate dehydrogenase E2 component	pdhC	Glycolysis	1	1	1	1	1	2	2	1	1	1
K08691	mcl; malyl-CoA/(S)-citramalyl-CoA lyase [EC:4.1.3.24 4.1.3.25]	malyl-CoA lyase	mclA2	Ethylmalonyl-CoA pathway	1	0	0	0	0	0	0	0	0	0
K00626	E2.3.1.9, atoB; acetyl-CoA C-acetyltransferase [EC:2.3.1.9]	Acetyl-CoA acetyltransferase / beta-ketothiolase	phaA/ atoB	Ethylmalonyl-CoA pathway / PHB	3	4	3	3	4	5	5	3	5	3
K00023	phbB; acetoacetyl-CoA reductase [EC:1.1.1.36]	Acetoacetyl-CoA reductase	phaB/ phbB	Ethylmalonyl-CoA pathway / PHB	2	3	2	2	3	4	4	2	2	3
K03821	phbC, phaC; polyhydroxyalkanoate synthase subunit PhaC [EC:2.3.1.-]	Poly-beta-hydroxybutyrate polymerase	phaC	Ethylmalonyl-CoA pathway / PHB	4	3	4	3	3	3	3	3	3	3
K05973	phaZ; poly(3-hydroxybutyrate) depolymerase [EC:3.1.1.75]	Polyhydroxyalkanoate depolymerase	phaZ	Ethylmalonyl-CoA pathway / PHB	1	0	3	2	0	1	2	2	3	2
K01907	AACS, acsA; acetoacetyl-CoA synthetase [EC:6.2.1.16]	Acetoacetyl-coenzyme A synthetase	acsA/aas	Ethylmalonyl-CoA pathway / PHB	1	1	1	1	1	1	1	1	1	1
K00625	E2.3.1.8, pta; phosphate acetyltransferase [EC:2.3.1.8]	phosphate acetyltransferase	pta	Ethylmalonyl-CoA pathway / acetate uptake	2	1	2	2	1	1	2	1	1	1
K00925	ackA; acetate kinase [EC:2.7.2.1]	Acetate kinase	ackA	Ethylmalonyl-CoA pathway / acetate uptake	1	1	2	3	1	1	3	2	2	2
K01847	MUT; methylmalonyl-CoA mutase [EC:5.4.99.2]	Methylmalonyl-CoA mutase, large subunit	ecm/mcmA/MUT	Ethylmalonyl-CoA pathway	1	1	1	1	1	1	1	1	1	1
K14449	mch, mcd; 2-methylfumaryl-CoA hydratase [EC:4.2.1.148]	2-methylfumaryl-CoA hydratase / Mesaconyl-CoA hydratase	mch	Ethylmalonyl-CoA pathway	1	0	0	0	0	0	0	0	0	0
K17865	croR; 3-hydroxybutyryl-CoA dehydratase [EC:4.2.1.55]	Crotonase / 3-hydroxybutyryl-CoA dehydratase	croR	Ethylmalonyl-CoA pathway	1	1	2	1	1	1	1	0	1	1
K00615	E2.2.1.1, tktA, tktB; transketolase [EC:2.2.1.1]	transketolase	tktA / tktB	Pentose phosphate pathway	1	1	1	1	1	1	1	1	3	2
K01807	rpiA; ribose 5-phosphate isomerase A [EC:5.3.1.6]	ribulose 5-phosphate isomerase A	rpiA	Pentose phosphate pathway	1	1	1	1	1	1	1	1	1	1
K00036	G6PD, zwf; glucose-6-phosphate 1-dehydrogenase [EC:1.1.1.49 1.1.1.363]	glucose 6 phosphate 1 dehydrogenase	g6pd / zwf	Pentose phosphate pathway	1	0	1	1	0	0	1	1	0	1
K00033	PGD, gnd, gntZ; 6-phosphogluconate dehydrogenase [EC:1.1.1.44 1.1.1.343]	6-phosphogluconate dehydrogenase	pgd / gnd	Pentose phosphate pathway	1	0	1	1	0	0	1	1	0	1
K01783	rpe, RPE; ribulose-phosphate 3-epimerase [EC:5.1.3.1]	ribulose-phosphate 3-epimerase	rpe	Pentose phosphate pathway	1	1	3	1	1	1	1	1	1	1
K00164	OGDH, sucA; 2-oxoglutarate dehydrogenase E1 component [EC:1.2.4.2]	2-Oxoglutarate dehydrogenase E1 / alphaketoglutarate dehydrogenase	sucA	TCA cycle	1	1	1	0	1	1	1	1	0	1
K00658	DLST, sucB; 2-oxoglutarate dehydrogenase E2 component (dihydrolipoamide succinyltransferase) [EC:2.3.1.61]	2-Oxoglutarate dehydrogenase E2 / alphaketoglutarate dehydrogenase	sucB	TCA cycle	1	1	1	1	1	1	1	1	1	1
K01903	sucC; succinyl-CoA synthetase beta subunit [EC:6.2.1.5]	Succinyl-CoA synthetase, beta subunit	sucC	TCA cycle	1	1	1	1	1	1	1	1	1	1
K01902	sucD; succinyl-CoA synthetase alpha subunit [EC:6.2.1.5]	Succinyl-CoA synthetase, alpha subunit	sucD	TCA cycle	1	1	1	1	1	1	1	1	0	1
K00174	korA, oorA, oforA; 2-oxoglutarate/2-oxoacid ferredoxin oxidoreductase subunit alpha [EC:1.2.7.3 1.2.7.11]	2-Oxoacid ferredoxin oxidoreductase subunit alpha	ofr / korA/oorA	TCA cycle	0	0	0	0	0	0	0	0	0	1
K00175	korB, oorB, oforB; 2-oxoglutarate/2-oxoacid ferredoxin oxidoreductase subunit beta [EC:1.2.7.3 1.2.7.11]	2-Oxoacid ferredoxin oxidoreductase subunit beta	ofr / korB/oorB	TCA cycle	0	0	0	0	0	0	0	0	0	1
K00239	sdhA, frdA; succinate dehydrogenase / fumarate reductase, flavoprotein subunit [EC:1.3.5.1 1.3.5.4]	Succinate:ubiquinone oxidoreductase	sdhA	TCA cycle (maybe gly shunt)	1	1	1	0	1	1	1	1	1	1
K00240	sdhB, frdB; succinate dehydrogenase / fumarate reductase, iron-sulfur subunit [EC:1.3.5.1 1.3.5.4]	Succinate:ubiquinone oxidoreductase (succinate dehydrogenase/fumarate reductase)	sdhB	TCA cycle (maybe gly shunt)	1	1	2	0	1	1	1	1	1	1
K00241	sdhC, frdC; succinate dehydrogenase / fumarate reductase, cytochrome b subunit	Succinate:ubiquinone oxidoreductase, cytochrome b556 subunit	sdhC	TCA cycle (maybe gly shunt)	1	1	2	0	1	1	1	1	1	1
K01637	E4.1.3.1, aceA; isocitrate lyase [EC:4.1.3.1]	isocitrate lyase / isocitrate glyoxylate-lyase	aceA	TCA cycle / gly shunt	1	1	1	0	1	1	1	1	1	1
K01647	CS, gltA; citrate synthase [EC:2.3.3.1]	citrate synthase	gltA/CS	TCA cycle / gly shunt	2	1	1	0	1	2	1	1	2	1
K01676	E4.2.1.2A, fumA, fumB; fumarate hydratase, class I [EC:4.2.1.2]	Fumarate hydratase A and B	fumA/B	TCA cycle (maybe gly shunt)	1	1	1	1	1	1	1	1	0	1
K01679	E4.2.1.2B, fumC, FH; fumarate hydratase, class II [EC:4.2.1.2]	Fumarate hydratase C	fumC	TCA cycle (maybe gly shunt)	1	1	1	1	1	1	1	1	1	1
K01681	ACO, acnA; aconitate hydratase [EC:4.2.1.3]	aconitase / aconitate hydratase	acnA	TCA cycle / gly shunt	1	0	1	0	0	0	0	0	0	0
K02586	nifD; nitrogenase molybdenum-iron protein alpha chain [EC:1.18.6.1]	Nitrogenase molybdenum-iron protein alpha chain	nifD	N fixation	0	1	0	0	1	0	0	0	1	1
K02588	nifH; nitrogenase iron protein NifH	Nitrogenase iron protein	nifH	N fixation	0	1	0	0	1	0	0	0	1	1
K02591	nifK; nitrogenase molybdenum-iron protein beta chain [EC:1.18.6.1]	Nitrogenase molybdenum-iron protein beta chain	nifK	N fixation	0	1	0	0	1	0	0	0	0	1
K00376	nosZ; nitrous-oxide reductase [EC:1.7.2.4]	nitrous oxide reductase	nosZ	Denitrification	1	1	0	1	1	1	2	1	1	1
K02305	norC; nitric oxide reductase subunit C	nitric oxide reductase	norC	Denitrification	0	1	0	1	1	1	1	1	1	1
K04561	norB; nitric oxide reductase subunit B [EC:1.7.2.5]	nitric oxide reductase subunit B	norB	Denitrification	0	1	0	1	1	1	1	1	1	1
K15864	nirS; nitrite reductase (NO-forming) / hydroxylamine reductase [EC:1.7.2.1 1.7.99.1]	nitrite reductase	nirS	Denitrification	2	1	1	1	1	1	3	1	1	1
K02567	napA; periplasmic nitrate reductase NapA [EC:1.7.99.-]	periplasmic nitrate reductase	napA	Denitrification	1	1	0	2	1	2	2	2	2	1
K02568	napB; cytochrome c-type protein NapB	periplasmic nitrate reductase	napB	Denitrification	1	1	0	2	1	2	2	2	2	1
K00362	nirB; nitrite reductase (NADH) large subunit [EC:1.7.1.15]	nitrite reductase (NADH) large subunit	nirB	Dissimilatory nitrate reduction	1	1	1	2	1	1	2	2	1	1
K00363	nirD; nitrite reductase (NADH) small subunit [EC:1.7.1.15]	nitrite reductase (NADH) small subunit	nirD	Dissimilatory nitrate reduction	1	1	1	1	1	1	1	1	1	1
K00370	narG, narZ, nxrA; nitrate reductase / nitrite oxidoreductase, alpha subunit [EC:1.7.5.1 1.7.99.-]	nitrate reductase alpha subunit	narG	Dissimilatory nitrate reduction / denitrification	0	1	1	0	1	0	0	0	0	0
K00371	narH, narY, nxrB; nitrate reductase / nitrite oxidoreductase, beta subunit [EC:1.7.5.1 1.7.99.-]	nitrate reductase beta subunit	narH	Dissimilatory nitrate reduction / denitrification	0	1	1	0	1	0	0	0	0	0
K00373	narJ, narW; nitrate reductase molybdenum cofactor assembly chaperone NarJ/NarW	nitrate reductase delta subunit	narJ	Dissimilatory nitrate reduction / denitrification	0	1	1	0	1	0	0	0	0	0
K00374	narI, narV; nitrate reductase gamma subunit [EC:1.7.5.1 1.7.99.-]	nitrate reductase gamma subunit	narI	Dissimilatory nitrate reduction / denitrification	0	1	1	0	1	0	0	0	0	0
K00937	ppk; polyphosphate kinase [EC:2.7.4.1]	phosphate kinase	ppk	Phosphate metabolism	3	2	3	2	2	2	2	2	2	2
K02036	pstB; phosphate transport system ATP-binding protein [EC:7.3.2.1]	phosphate transport system subunit B	pstB	Phosphate metabolism	0	1	0	1	1	1	1	1	1	1
K02037	pstC; phosphate transport system permease protein	phosphate transport system subunit C	pstC	Phosphate metabolism	0	1	0	1	1	1	1	1	1	1
K02038	pstA; phosphate transport system permease protein	phosphate transport system subunit A	pstA	Phosphate metabolism	0	1	0	1	1	1	1	2	1	1
K02040	pstS; phosphate transport system substrate-binding protein	phosphate transport system subunit S	pstS	Phosphate metabolism	2	1	2	1	1	1	1	1	2	2
K03306	TC.PIT; inorganic phosphate transporter, PiT family	inorganic phosphate transporter	Pit	Phosphate metabolism	5	1	4	1	1	2	1	1	1	2
K07636	phoR; two-component system, OmpR family, phosphate regulon sensor histidine kinase PhoR [EC:2.7.13.3]	two-component system, OmpR family, phosphate regulon sensor histidine kinase subunit R	phoR	Phosphate metabolism	0	1	0	1	1	1	1	1	1	1
K07657	phoB; two-component system, OmpR family, phosphate regulon response regulator PhoB	two-component system, OmpR family, phosphate regulon response subunit B	phoB	Phosphate metabolism	0	2	0	1	2	2	1	1	1	3
K02039	phoU; phosphate transport system protein	phosphate transport subunit U	phoU	Phosphate metabolism	0	1	0	1	1	1	1	1	1	1
K00600	glyA, SHMT; glycine hydroxymethyltransferase [EC:2.1.2.1]	glycine hydroxymethyltransferase	glyA	Glycine metabolism	1	1	1	2	1	1	0	2	1	1
K00262	E1.4.1.4, gdhA; glutamate dehydrogenase (NADP+) [EC:1.4.1.4]	glutamate dehydrogenase	gdhA	Glutammate metabolism	0	0	2	1	0	1	0	1	0	0
K00101	lldD; L-lactate dehydrogenase (cytochrome) [EC:1.1.2.3]	L-lactate dehydrogenase	lldD	Lactate metabolism	0	0	1	0	0	0	0	0	0	0
K00102	LDHD, dld; D-lactate dehydrogenase (cytochrome) [EC:1.1.2.4]	D-lactate dehydrogenase	dld	Lactate metabolism	4	2	3	2	2	2	2	2	3	2
